# The Hippo pathway terminal effector TAZ/WWTR1 mediates oxaliplatin sensitivity in colon cancer cells

**DOI:** 10.1101/2023.03.17.533075

**Authors:** Věra Slaninová, Lisa Heron-Milhavet, Mathilde Robin, Laura Jeanson, Diala Kantar, Diego Tosi, Laurent Bréhélin, Céline Gongora, Alexandre Djiane

## Abstract

YAP and TAZ, the Hippo pathway terminal transcriptional activators, are frequently upregulated in cancers. In tumor cells, they have been mainly associated with increased tumorigenesis controlling different aspects from cell cycle regulation, stemness, or resistance to chemotherapies. In fewer cases, they have also been shown to oppose cancer progression, including by promoting cell death through the action of the P73/YAP transcriptional complex, in particular after chemotherapeutic drug exposure. Using several colorectal cancer cell lines, we show here that oxaliplatin treatment led to a dramatic core Hippo pathway down-regulation and nuclear accumulation of TAZ. We further show that TAZ was required for the increased sensitivity of HCT116 cells to oxaliplatin, an effect that appeared independent of P73, but which required the nuclear relocalization of TAZ. Accordingly, Verteporfin and CA3, two drugs affecting the activity of YAP and TAZ, showed an antagonistic with oxaliplatin in co-treatments. Our results support thus an early action of TAZ to sensitize cells to oxaliplatin, consistent with a model in which nuclear TAZ in the context of DNA damage and P53 activity pushes cells towards apoptosis.
