## Supplemental Table 1 for "The Hippo pathway terminal effector TAZ/WWTR1 mediates oxaliplatin sensitivity in colon cancer cells"

### Sheet: Oxali IC50 24h
test_id	ENSG_ID	symbol	sample_1	sample_2	mean_1	mean_2	log2FoldChange	pvalue	padj
ENSG00000161133_USP41	ENSG00000161133	USP41	NT	OXA	0.0923598	23.2811	5.92041	0.000283277	0.0165932
ENSG00000229140_CCDC26	ENSG00000229140	CCDC26	NT	OXA	0	5.18323	5.67708	0.000149798	0.00997109
ENSG00000274276_CBSL	ENSG00000274276	CBSL	NT	OXA	0	6.2203	4.81886	0.00124278	0.0499664
ENSG00000130635_COL5A1	ENSG00000130635	COL5A1	NT	OXA	0.780374	21.6042	4.71592	8.86351e-05	0.00679567
ENSG00000205592_MUC19	ENSG00000205592	MUC19	NT	OXA	1.6387	28.6475	4.49279	9.76334e-06	0.00109141
ENSG00000101098_RIMS4	ENSG00000101098	RIMS4	NT	OXA	0.806713	18.1767	4.25812	1.38888e-05	0.00143231
ENSG00000197915_HRNR	ENSG00000197915	HRNR	NT	OXA	2.86643	44.7985	3.92535	9.98279e-10	3.84705e-07
ENSG00000143631_FLG	ENSG00000143631	FLG	NT	OXA	3.59851	49.6869	3.77769	1.36026e-10	6.86883e-08
ENSG00000284194_SCO2	ENSG00000284194	SCO2	NT	OXA	1.32846	18.9636	3.76197	0.000266455	0.0157974
ENSG00000180871_CXCR2	ENSG00000180871	CXCR2	NT	OXA	1.52532	20.4987	3.34277	0.000205874	0.0129949
ENSG00000143217_NECTIN4	ENSG00000143217	NECTIN4	NT	OXA	20.3868	180.211	3.21747	6.51537e-13	6.75166e-10
ENSG00000138271_GPR87	ENSG00000138271	GPR87	NT	OXA	42.9868	390.887	3.17622	3.07299e-38	4.50009e-34
ENSG00000144452_ABCA12	ENSG00000144452	ABCA12	NT	OXA	47.8717	398.249	3.07756	2.82066e-13	3.44215e-10
ENSG00000257921_AC025165.3	ENSG00000257921	AC025165.3	NT	OXA	3.12082	25.9399	2.95765	0.000478404	0.0251102
ENSG00000198074_AKR1B10	ENSG00000198074	AKR1B10	NT	OXA	12.6589	89.7838	2.91194	6.97981e-13	6.75166e-10
ENSG00000124762_CDKN1A	ENSG00000124762	CDKN1A	NT	OXA	5181.04	38913.2	2.90891	7.21314e-24	5.28146e-20
ENSG00000212724_KRTAP2-3	ENSG00000212724	KRTAP2-3	NT	OXA	21.696	152.054	2.81462	2.75241e-09	8.95696e-07
ENSG00000115129_TP53I3	ENSG00000115129	TP53I3	NT	OXA	269.514	1720.02	2.67409	1.11054e-05	0.00121364
ENSG00000108759_KRT32	ENSG00000108759	KRT32	NT	OXA	4.17375	25.8094	2.60357	0.000159323	0.0104052
ENSG00000214814_FER1L6	ENSG00000214814	FER1L6	NT	OXA	3.29907	20.0923	2.59818	0.00016621	0.0106754
ENSG00000197191_CYSRT1	ENSG00000197191	CYSRT1	NT	OXA	11.9406	68.0428	2.54428	3.16638e-06	0.000454593
ENSG00000170324_FRMPD2	ENSG00000170324	FRMPD2	NT	OXA	8.10474	46.6474	2.52022	3.46129e-07	6.14619e-05
ENSG00000105246_EBI3	ENSG00000105246	EBI3	NT	OXA	8.23126	44.1563	2.38232	0.000897567	0.0412037
ENSG00000169403_PTAFR	ENSG00000169403	PTAFR	NT	OXA	92.7867	464.454	2.32175	2.12103e-11	1.41184e-08
ENSG00000186594_MIR22HG	ENSG00000186594	MIR22HG	NT	OXA	13.837	65.9818	2.26952	4.85488e-10	2.09103e-07
ENSG00000135679_MDM2	ENSG00000135679	MDM2	NT	OXA	6079.35	28616.9	2.23494	1.55672e-20	5.69915e-17
ENSG00000162643_WDR63	ENSG00000162643	WDR63	NT	OXA	83.3622	387.167	2.21435	4.38057e-07	7.63679e-05
ENSG00000128510_CPA4	ENSG00000128510	CPA4	NT	OXA	343.666	1532.47	2.15752	4.24022e-12	3.2681e-09
ENSG00000186529_CYP4F3	ENSG00000186529	CYP4F3	NT	OXA	54.7151	237.94	2.13244	4.04376e-10	1.79445e-07
ENSG00000173535_TNFRSF10C	ENSG00000173535	TNFRSF10C	NT	OXA	102.943	444.346	2.10393	2.0213e-17	4.22856e-14
ENSG00000118308_LRMP	ENSG00000118308	LRMP	NT	OXA	8.05226	32.5761	2.03447	0.000110798	0.00795354
ENSG00000116299_KIAA1324	ENSG00000116299	KIAA1324	NT	OXA	30.2995	123.2	2.033	2.37225e-14	3.85991e-11
ENSG00000053747_LAMA3	ENSG00000053747	LAMA3	NT	OXA	254.882	1026.18	2.01013	7.09107e-17	1.29802e-13
ENSG00000107796_ACTA2	ENSG00000107796	ACTA2	NT	OXA	204.651	816.881	1.99641	1.67214e-10	7.89896e-08
ENSG00000149591_TAGLN	ENSG00000149591	TAGLN	NT	OXA	43.8234	166.678	1.92472	1.28893e-07	2.73551e-05
ENSG00000159388_BTG2	ENSG00000159388	BTG2	NT	OXA	1126.55	4157.82	1.88383	1.56255e-10	7.62733e-08
ENSG00000156510_HKDC1	ENSG00000156510	HKDC1	NT	OXA	18.5464	68.0051	1.87463	4.1572e-06	0.000563686
ENSG00000168918_INPP5D	ENSG00000168918	INPP5D	NT	OXA	120.909	438.961	1.8728	3.11475e-08	8.07918e-06
ENSG00000161513_FDXR	ENSG00000161513	FDXR	NT	OXA	1169.71	4095.15	1.80754	5.36657e-07	9.24566e-05
ENSG00000277639_AC007906.2	ENSG00000277639	AC007906.2	NT	OXA	32.8199	113.858	1.80691	5.00746e-05	0.00423868
ENSG00000234546_LNCTAM34A	ENSG00000234546	LNCTAM34A	NT	OXA	11.3164	38.9202	1.78474	0.000173041	0.0110655
ENSG00000179023_KLHDC7A	ENSG00000179023	KLHDC7A	NT	OXA	28.7348	97.839	1.77081	2.80886e-07	5.20671e-05
ENSG00000222009_BTBD19	ENSG00000222009	BTBD19	NT	OXA	18.758	61.1661	1.7443	0.000209461	0.0131137
ENSG00000174307_PHLDA3	ENSG00000174307	PHLDA3	NT	OXA	359.38	1180.52	1.71587	1.84275e-06	0.000281097
ENSG00000189280_GJB5	ENSG00000189280	GJB5	NT	OXA	139.787	457.692	1.70972	3.50381e-06	0.000484055
ENSG00000185088_RPS27L	ENSG00000185088	RPS27L	NT	OXA	1354.87	4193.76	1.6301	3.72322e-12	3.02905e-09
ENSG00000185055_EFCAB10	ENSG00000185055	EFCAB10	NT	OXA	25.9422	79.9862	1.61908	8.09155e-06	0.000933013
ENSG00000275216_AL161431.1	ENSG00000275216	AL161431.1	NT	OXA	400.782	1227.55	1.61553	5.83565e-10	2.44164e-07
ENSG00000189433_GJB4	ENSG00000189433	GJB4	NT	OXA	25.628	78.2907	1.61147	0.000554143	0.0280791
ENSG00000164938_TP53INP1	ENSG00000164938	TP53INP1	NT	OXA	995.146	2981.15	1.58281	2.05838e-07	4.06061e-05
ENSG00000196562_SULF2	ENSG00000196562	SULF2	NT	OXA	968.157	2865.6	1.56538	3.14472e-08	8.07918e-06
ENSG00000168490_PHYHIP	ENSG00000168490	PHYHIP	NT	OXA	25.8378	75.0529	1.53339	0.000151042	0.0100084
ENSG00000177106_EPS8L2	ENSG00000177106	EPS8L2	NT	OXA	903.393	2614.38	1.53092	7.37685e-13	6.75166e-10
ENSG00000136542_GALNT5	ENSG00000136542	GALNT5	NT	OXA	395.166	1137.72	1.52547	8.16765e-06	0.00093443
ENSG00000187994_RINL	ENSG00000187994	RINL	NT	OXA	510.916	1423.15	1.47828	4.37583e-06	0.00057214
ENSG00000175793_SFN	ENSG00000175793	SFN	NT	OXA	2350.04	6520.85	1.4723	3.63309e-05	0.00318581
ENSG00000080546_SESN1	ENSG00000080546	SESN1	NT	OXA	686.116	1895.27	1.46573	8.21966e-19	2.40737e-15
ENSG00000206075_SERPINB5	ENSG00000206075	SERPINB5	NT	OXA	1686.46	4657.99	1.46569	3.98901e-08	9.73584e-06
ENSG00000145536_ADAMTS16	ENSG00000145536	ADAMTS16	NT	OXA	17.1385	46.9389	1.46433	0.000542732	0.0278712
ENSG00000148219_ASTN2	ENSG00000148219	ASTN2	NT	OXA	206.104	557.701	1.43471	2.15919e-07	4.16043e-05
ENSG00000026103_FAS	ENSG00000026103	FAS	NT	OXA	594.072	1589.88	1.42029	6.09984e-14	8.12055e-11
ENSG00000172667_ZMAT3	ENSG00000172667	ZMAT3	NT	OXA	1326.54	3478.84	1.39084	3.24065e-10	1.483e-07
ENSG00000196878_LAMB3	ENSG00000196878	LAMB3	NT	OXA	757.778	1953.23	1.36482	5.85014e-11	3.17294e-08
ENSG00000049283_EPN3	ENSG00000049283	EPN3	NT	OXA	416.323	1057.72	1.34529	0.000113596	0.00803627
ENSG00000173846_PLK3	ENSG00000173846	PLK3	NT	OXA	564.373	1430.57	1.34154	1.47453e-09	5.24136e-07
ENSG00000088726_TMEM40	ENSG00000088726	TMEM40	NT	OXA	87.9292	222.066	1.33215	0.000317927	0.0180455
ENSG00000057657_PRDM1	ENSG00000057657	PRDM1	NT	OXA	80.5896	200.39	1.31429	2.12686e-05	0.00206263
ENSG00000170835_CEL	ENSG00000170835	CEL	NT	OXA	32.8144	81.7993	1.31096	0.00102549	0.0446941
ENSG00000065357_DGKA	ENSG00000065357	DGKA	NT	OXA	833.163	2048.12	1.29833	4.88918e-06	0.000628045
ENSG00000134531_EMP1	ENSG00000134531	EMP1	NT	OXA	1128	2769.84	1.29613	5.98604e-06	0.000741036
ENSG00000228649_SNHG26	ENSG00000228649	SNHG26	NT	OXA	53.3431	129.693	1.28608	1.71e-05	0.00172698
ENSG00000168209_DDIT4	ENSG00000168209	DDIT4	NT	OXA	1481.26	3608.49	1.28466	6.94864e-06	0.000827284
ENSG00000171345_KRT19	ENSG00000171345	KRT19	NT	OXA	12263.4	29854.4	1.28357	0.000648389	0.0320777
ENSG00000130600_H19	ENSG00000130600	H19	NT	OXA	77.2335	184.886	1.28296	6.75524e-05	0.0054654
ENSG00000244694_PTCHD4	ENSG00000244694	PTCHD4	NT	OXA	73.652	178.689	1.27867	5.20849e-08	1.23021e-05
ENSG00000223784_LINP1	ENSG00000223784	LINP1	NT	OXA	29.7666	71.8153	1.27196	0.000367586	0.020313
ENSG00000182795_C1orf116	ENSG00000182795	C1orf116	NT	OXA	105.993	255.215	1.26847	1.10614e-05	0.00121364
ENSG00000173156_RHOD	ENSG00000173156	RHOD	NT	OXA	379.181	913.496	1.26814	5.6391e-05	0.00466548
ENSG00000227268_KLLN	ENSG00000227268	KLLN	NT	OXA	99.7923	239.941	1.26433	2.94297e-05	0.00262786
ENSG00000085117_CD82	ENSG00000085117	CD82	NT	OXA	231.345	556.215	1.26264	9.10563e-05	0.00694494
ENSG00000138131_LOXL4	ENSG00000138131	LOXL4	NT	OXA	99.6923	238.672	1.25653	3.67794e-09	1.13015e-06
ENSG00000197852_INKA2	ENSG00000197852	INKA2	NT	OXA	226.865	539.645	1.25458	6.65219e-06	0.000798481
ENSG00000171346_KRT15	ENSG00000171346	KRT15	NT	OXA	223.058	532.8	1.25436	2.10246e-11	1.41184e-08
ENSG00000115641_FHL2	ENSG00000115641	FHL2	NT	OXA	1868.42	4454.29	1.25331	7.46838e-06	0.000881991
ENSG00000055163_CYFIP2	ENSG00000055163	CYFIP2	NT	OXA	4271.62	10068.3	1.23699	1.10887e-09	4.05956e-07
ENSG00000164125_GASK1B	ENSG00000164125	GASK1B	NT	OXA	68.4228	159.56	1.21656	0.000873192	0.0405937
ENSG00000119630_PGF	ENSG00000119630	PGF	NT	OXA	163.359	379.052	1.21305	1.93468e-06	0.000290652
ENSG00000242028_HYPK	ENSG00000242028	HYPK	NT	OXA	74.5773	171.291	1.20864	1.37675e-05	0.00142986
ENSG00000134574_DDB2	ENSG00000134574	DDB2	NT	OXA	1585.11	3653.71	1.20484	1.57415e-06	0.00024787
ENSG00000143333_RGS16	ENSG00000143333	RGS16	NT	OXA	148.43	342.114	1.20456	0.000112091	0.00800714
ENSG00000100055_CYTH4	ENSG00000100055	CYTH4	NT	OXA	115.897	266.949	1.20269	6.85477e-05	0.00548882
ENSG00000177076_ACER2	ENSG00000177076	ACER2	NT	OXA	218.763	501.608	1.19705	1.18164e-06	0.000190154
ENSG00000170385_SLC30A1	ENSG00000170385	SLC30A1	NT	OXA	875.553	1975.19	1.17417	1.1964e-12	1.0306e-09
ENSG00000029534_ANK1	ENSG00000029534	ANK1	NT	OXA	36.2927	80.5955	1.15716	0.000460705	0.0243558
ENSG00000130766_SESN2	ENSG00000130766	SESN2	NT	OXA	558.339	1238.47	1.14876	1.22455e-06	0.000194916
ENSG00000163435_ELF3	ENSG00000163435	ELF3	NT	OXA	1322.2	2928.67	1.14666	4.04143e-11	2.27626e-08
ENSG00000184083_FAM120C	ENSG00000184083	FAM120C	NT	OXA	88.0883	193.248	1.13887	2.53265e-05	0.00234735
ENSG00000188910_GJB3	ENSG00000188910	GJB3	NT	OXA	648.659	1421.25	1.13128	1.99945e-09	6.65453e-07
ENSG00000125731_SH2D3A	ENSG00000125731	SH2D3A	NT	OXA	495.676	1084.36	1.12941	0.000159872	0.0104052
ENSG00000078237_TIGAR	ENSG00000078237	TIGAR	NT	OXA	986.105	2151.8	1.12531	4.10869e-13	4.62828e-10
ENSG00000170855_TRIAP1	ENSG00000170855	TRIAP1	NT	OXA	1422.66	3082.58	1.11562	3.12625e-09	9.95233e-07
ENSG00000100647_SUSD6	ENSG00000100647	SUSD6	NT	OXA	515.882	1112.45	1.10834	3.48357e-07	6.14619e-05
ENSG00000132334_PTPRE	ENSG00000132334	PTPRE	NT	OXA	526.016	1132.56	1.1057	6.45361e-05	0.00525037
ENSG00000196152_ZNF79	ENSG00000196152	ZNF79	NT	OXA	239.39	515.265	1.10496	5.89783e-07	9.92733e-05
ENSG00000145632_PLK2	ENSG00000145632	PLK2	NT	OXA	3432.31	7373.11	1.10308	1.87672e-11	1.37413e-08
ENSG00000167779_IGFBP6	ENSG00000167779	IGFBP6	NT	OXA	350.637	748.053	1.09279	0.00110471	0.0466207
ENSG00000069812_HES2	ENSG00000069812	HES2	NT	OXA	474.461	1010.29	1.09111	5.03192e-06	0.000635104
ENSG00000130518_IQCN	ENSG00000130518	IQCN	NT	OXA	119.713	253.744	1.08202	0.000363588	0.0201681
ENSG00000075426_FOSL2	ENSG00000075426	FOSL2	NT	OXA	1271.56	2672.9	1.07178	4.94391e-05	0.00420922
ENSG00000130244_FAM98C	ENSG00000130244	FAM98C	NT	OXA	241.959	509.274	1.07145	0.000121037	0.00848071
ENSG00000120889_TNFRSF10B	ENSG00000120889	TNFRSF10B	NT	OXA	4431.55	9278.89	1.06611	1.20979e-10	6.32722e-08
ENSG00000111799_COL12A1	ENSG00000111799	COL12A1	NT	OXA	3008.92	6292.38	1.06437	2.44833e-07	4.59658e-05
ENSG00000087088_BAX	ENSG00000087088	BAX	NT	OXA	1372.63	2868.31	1.06305	8.82687e-05	0.00679567
ENSG00000164237_CMBL	ENSG00000164237	CMBL	NT	OXA	2734.57	5670.56	1.05227	2.26056e-05	0.00216364
ENSG00000142627_EPHA2	ENSG00000142627	EPHA2	NT	OXA	3501.27	7241.36	1.04832	8.89681e-06	0.00100996
ENSG00000104689_TNFRSF10A	ENSG00000104689	TNFRSF10A	NT	OXA	1149.58	2364.61	1.04042	8.97986e-10	3.65281e-07
ENSG00000137216_TMEM63B	ENSG00000137216	TMEM63B	NT	OXA	2094.6	4305.81	1.03951	0.000155647	0.010221
ENSG00000285108_AC103718.1	ENSG00000285108	AC103718.1	NT	OXA	67.8941	139.397	1.03825	0.000215139	0.0133119
ENSG00000090776_EFNB1	ENSG00000090776	EFNB1	NT	OXA	658.677	1344.92	1.02952	0.000204318	0.0129525
ENSG00000091592_NLRP1	ENSG00000091592	NLRP1	NT	OXA	145.193	295.697	1.02864	0.000255529	0.0152733
ENSG00000196754_S100A2	ENSG00000196754	S100A2	NT	OXA	205.362	418.968	1.02793	4.29415e-06	0.00057214
ENSG00000140950_MEAK7	ENSG00000140950	MEAK7	NT	OXA	1149.62	2337.69	1.02379	8.87613e-09	2.49965e-06
ENSG00000184254_ALDH1A3	ENSG00000184254	ALDH1A3	NT	OXA	8542.91	17345.7	1.02179	4.333e-06	0.00057214
ENSG00000152229_PSTPIP2	ENSG00000152229	PSTPIP2	NT	OXA	1505.11	3053.12	1.02038	2.31393e-11	1.47327e-08
ENSG00000179046_TRIML2	ENSG00000179046	TRIML2	NT	OXA	157.335	318.381	1.01612	7.27916e-07	0.000121132
ENSG00000170734_POLH	ENSG00000170734	POLH	NT	OXA	1023.4	2054.74	1.00544	3.40897e-08	8.60707e-06
ENSG00000276023_DUSP14	ENSG00000276023	DUSP14	NT	OXA	957.909	1921.94	1.00447	9.9418e-09	2.74694e-06
ENSG00000135778_NTPCR	ENSG00000135778	NTPCR	NT	OXA	959.164	1920.03	1.00126	5.45116e-08	1.26709e-05
ENSG00000127663_KDM4B	ENSG00000127663	KDM4B	NT	OXA	603.889	1207.38	0.999956	0.000995121	0.0440198
ENSG00000048392_RRM2B	ENSG00000048392	RRM2B	NT	OXA	4089.82	8115.44	0.988625	1.64214e-07	3.43536e-05
ENSG00000175592_FOSL1	ENSG00000175592	FOSL1	NT	OXA	2706.92	5338.87	0.979837	8.66596e-07	0.000142589
ENSG00000214049_UCA1	ENSG00000214049	UCA1	NT	OXA	3829.06	7545.42	0.978654	2.81278e-05	0.00254261
ENSG00000170836_PPM1D	ENSG00000170836	PPM1D	NT	OXA	2233.34	4381.82	0.972424	2.35036e-07	4.46995e-05
ENSG00000168394_TAP1	ENSG00000168394	TAP1	NT	OXA	1599.09	3130.76	0.969146	0.000122103	0.00851464
ENSG00000170425_ADORA2B	ENSG00000170425	ADORA2B	NT	OXA	1153.78	2257.55	0.968296	4.39345e-08	1.05472e-05
ENSG00000182372_CLN8	ENSG00000182372	CLN8	NT	OXA	625.063	1222.07	0.966787	2.9126e-07	5.33152e-05
ENSG00000204219_TCEA3	ENSG00000204219	TCEA3	NT	OXA	155.742	304.189	0.964982	8.39433e-08	1.89118e-05
ENSG00000140450_ARRDC4	ENSG00000140450	ARRDC4	NT	OXA	325.443	633.327	0.961636	4.61354e-09	1.35121e-06
ENSG00000148344_PTGES	ENSG00000148344	PTGES	NT	OXA	501.604	966.923	0.946464	9.42678e-05	0.00707035
ENSG00000172927_MYEOV	ENSG00000172927	MYEOV	NT	OXA	2317.19	4451.21	0.941864	1.88048e-07	3.82469e-05
ENSG00000179630_LACC1	ENSG00000179630	LACC1	NT	OXA	158.593	303.703	0.935033	1.44089e-05	0.00147555
ENSG00000162496_DHRS3	ENSG00000162496	DHRS3	NT	OXA	558.836	1068.52	0.934829	5.10639e-05	0.00429758
ENSG00000163235_TGFA	ENSG00000163235	TGFA	NT	OXA	2370.77	4506.93	0.926855	3.65106e-14	5.34661e-11
ENSG00000141232_TOB1	ENSG00000141232	TOB1	NT	OXA	2032.43	3859.21	0.924906	3.77516e-11	2.21134e-08
ENSG00000244509_APOBEC3C	ENSG00000244509	APOBEC3C	NT	OXA	3739.18	7077.1	0.92037	4.6311e-05	0.00398928
ENSG00000136003_ISCU	ENSG00000136003	ISCU	NT	OXA	1930.99	3648.65	0.917993	1.94526e-09	6.62473e-07
ENSG00000101000_PROCR	ENSG00000101000	PROCR	NT	OXA	1780.81	3356.39	0.914245	3.42192e-06	0.000477244
ENSG00000167601_AXL	ENSG00000167601	AXL	NT	OXA	2090.06	3935.5	0.912992	5.03978e-06	0.000635104
ENSG00000137500_CCDC90B	ENSG00000137500	CCDC90B	NT	OXA	939.544	1749.51	0.89673	1.91321e-07	3.83796e-05
ENSG00000005884_ITGA3	ENSG00000005884	ITGA3	NT	OXA	9067.72	16870.7	0.895616	0.00029726	0.0172058
ENSG00000182580_EPHB3	ENSG00000182580	EPHB3	NT	OXA	234.989	436.745	0.888087	0.000516066	0.0267041
ENSG00000224877_NDUFAF8	ENSG00000224877	NDUFAF8	NT	OXA	797.577	1469.97	0.88243	5.82916e-07	9.92585e-05
ENSG00000167646_DNAAF3	ENSG00000167646	DNAAF3	NT	OXA	881.693	1624.66	0.881258	7.04669e-05	0.00560824
ENSG00000147509_RGS20	ENSG00000147509	RGS20	NT	OXA	104.769	191.387	0.870693	2.30318e-05	0.00217598
ENSG00000136048_DRAM1	ENSG00000136048	DRAM1	NT	OXA	1238.56	2235.26	0.851813	3.00044e-07	5.4245e-05
ENSG00000173530_TNFRSF10D	ENSG00000173530	TNFRSF10D	NT	OXA	2552.64	4593.01	0.847418	1.35237e-05	0.00141457
ENSG00000100439_ABHD4	ENSG00000100439	ABHD4	NT	OXA	704.869	1265.18	0.843515	0.00010403	0.00761708
ENSG00000119986_AVPI1	ENSG00000119986	AVPI1	NT	OXA	327.88	584.675	0.834174	0.000553945	0.0280791
ENSG00000112249_ASCC3	ENSG00000112249	ASCC3	NT	OXA	4764.11	8482.17	0.832206	9.63484e-10	3.81331e-07
ENSG00000160789_LMNA	ENSG00000160789	LMNA	NT	OXA	6558.49	11668.6	0.831106	0.00107426	0.0459986
ENSG00000153029_MR1	ENSG00000153029	MR1	NT	OXA	352.11	625.15	0.828665	0.000215542	0.0133119
ENSG00000142910_TINAGL1	ENSG00000142910	TINAGL1	NT	OXA	815.06	1446.49	0.827721	0.000978421	0.0436829
ENSG00000171160_MORN4	ENSG00000171160	MORN4	NT	OXA	120.244	212.287	0.820737	0.000237481	0.0143114
ENSG00000116514_RNF19B	ENSG00000116514	RNF19B	NT	OXA	908.42	1602.45	0.818757	4.42178e-09	1.32148e-06
ENSG00000076604_TRAF4	ENSG00000076604	TRAF4	NT	OXA	1702.71	2992.63	0.81341	0.00113051	0.0474363
ENSG00000196704_AMZ2	ENSG00000196704	AMZ2	NT	OXA	4617.07	8112.08	0.813238	7.52657e-05	0.00589407
ENSG00000171552_BCL2L1	ENSG00000171552	BCL2L1	NT	OXA	7662.92	13390.7	0.805232	1.50326e-09	5.24136e-07
ENSG00000181026_AEN	ENSG00000181026	AEN	NT	OXA	2188.79	3823.41	0.804654	1.99026e-05	0.00195606
ENSG00000113070_HBEGF	ENSG00000113070	HBEGF	NT	OXA	267.254	466.451	0.802665	6.36638e-05	0.0052376
ENSG00000116717_GADD45A	ENSG00000116717	GADD45A	NT	OXA	813.715	1416.96	0.800536	1.30222e-05	0.00137192
ENSG00000089486_CDIP1	ENSG00000089486	CDIP1	NT	OXA	453.438	788.779	0.798054	0.000701316	0.0340964
ENSG00000183943_PRKX	ENSG00000183943	PRKX	NT	OXA	1433.15	2490.48	0.797303	1.3033e-08	3.53435e-06
ENSG00000147642_SYBU	ENSG00000147642	SYBU	NT	OXA	480.524	833.585	0.796255	0.000137757	0.00933939
ENSG00000140939_AC074143.1	ENSG00000140939	AC074143.1	NT	OXA	553.408	959.666	0.794111	0.000435911	0.0232127
ENSG00000133805_AMPD3	ENSG00000133805	AMPD3	NT	OXA	908.534	1573.41	0.791907	9.76828e-08	2.16737e-05
ENSG00000164543_STK17A	ENSG00000164543	STK17A	NT	OXA	928.721	1602.53	0.787321	3.14796e-05	0.00279386
ENSG00000148926_ADM	ENSG00000148926	ADM	NT	OXA	821.055	1417.12	0.787285	0.0012169	0.0493639
ENSG00000175573_C11orf68	ENSG00000175573	C11orf68	NT	OXA	753.63	1298.32	0.784384	0.00124541	0.0499664
ENSG00000114480_GBE1	ENSG00000114480	GBE1	NT	OXA	1585.17	2727.6	0.783079	0.00045398	0.0240872
ENSG00000164070_HSPA4L	ENSG00000164070	HSPA4L	NT	OXA	2733.54	4693.72	0.780128	3.26667e-06	0.000464439
ENSG00000166619_BLCAP	ENSG00000166619	BLCAP	NT	OXA	1189.75	2043.3	0.780103	7.28884e-05	0.00573859
ENSG00000172890_NADSYN1	ENSG00000172890	NADSYN1	NT	OXA	439.518	754.789	0.778869	0.000228956	0.0139702
ENSG00000179598_PLD6	ENSG00000179598	PLD6	NT	OXA	465.568	796.182	0.773886	3.86296e-08	9.58799e-06
ENSG00000133422_MORC2	ENSG00000133422	MORC2	NT	OXA	1815.9	3103.51	0.773492	1.89509e-05	0.00188787
ENSG00000124067_SLC12A4	ENSG00000124067	SLC12A4	NT	OXA	762.846	1299.5	0.766724	6.07696e-06	0.000741592
ENSG00000024422_EHD2	ENSG00000024422	EHD2	NT	OXA	2222.6	3764.5	0.76008	0.000107091	0.00776357
ENSG00000151689_INPP1	ENSG00000151689	INPP1	NT	OXA	746.171	1261.99	0.758355	1.48013e-05	0.00150521
ENSG00000164331_ANKRA2	ENSG00000164331	ANKRA2	NT	OXA	185.745	311.991	0.752616	0.00110157	0.0466207
ENSG00000105974_CAV1	ENSG00000105974	CAV1	NT	OXA	10081.1	16897.6	0.745134	1.00646e-06	0.000163763
ENSG00000163191_S100A11	ENSG00000163191	S100A11	NT	OXA	3498.59	5862.16	0.744626	0.00114542	0.0476938
ENSG00000182742_HOXB4	ENSG00000182742	HOXB4	NT	OXA	338.126	566.488	0.743301	0.000135328	0.00921739
ENSG00000123600_METTL8	ENSG00000123600	METTL8	NT	OXA	1285.88	2150.31	0.741984	8.24308e-05	0.00642083
ENSG00000111725_PRKAB1	ENSG00000111725	PRKAB1	NT	OXA	758.251	1261.75	0.734163	6.50662e-06	0.000787462
ENSG00000111700_SLCO1B3	ENSG00000111700	SLCO1B3	NT	OXA	126.013	207.6	0.730011	0.000907869	0.0414169
ENSG00000105971_CAV2	ENSG00000105971	CAV2	NT	OXA	3270.69	5419.53	0.728727	0.00056641	0.0285707
ENSG00000137936_BCAR3	ENSG00000137936	BCAR3	NT	OXA	735.466	1203.92	0.710572	2.35171e-05	0.0022076
ENSG00000129566_TEP1	ENSG00000129566	TEP1	NT	OXA	680.861	1110.54	0.705667	0.000277425	0.0163815
ENSG00000112245_PTP4A1	ENSG00000112245	PTP4A1	NT	OXA	4496.6	7279.34	0.695015	5.55265e-05	0.00462006
ENSG00000164674_SYTL3	ENSG00000164674	SYTL3	NT	OXA	1894.87	3063.45	0.693125	0.000230448	0.0140028
ENSG00000100003_SEC14L2	ENSG00000100003	SEC14L2	NT	OXA	684.364	1102.92	0.688044	0.000396643	0.0214818
ENSG00000070882_OSBPL3	ENSG00000070882	OSBPL3	NT	OXA	2962.94	4771.21	0.687366	0.000161091	0.0104381
ENSG00000110092_CCND1	ENSG00000110092	CCND1	NT	OXA	17503.3	28085.7	0.682199	0.00059436	0.0297137
ENSG00000154767_XPC	ENSG00000154767	XPC	NT	OXA	2104.84	3375.61	0.681356	2.57416e-05	0.00237082
ENSG00000100139_MICALL1	ENSG00000100139	MICALL1	NT	OXA	584.695	934.706	0.67563	0.000301597	0.0173881
ENSG00000124145_SDC4	ENSG00000124145	SDC4	NT	OXA	3445.98	5496.09	0.673499	9.17048e-05	0.00695816
ENSG00000150991_UBC	ENSG00000150991	UBC	NT	OXA	69559.3	110501	0.667741	9.46445e-05	0.00707035
ENSG00000176148_TCP11L1	ENSG00000176148	TCP11L1	NT	OXA	422.2	670.633	0.667372	1.15515e-05	0.00123605
ENSG00000167196_FBXO22	ENSG00000167196	FBXO22	NT	OXA	1960.7	3111.82	0.666827	0.00010137	0.0074973
ENSG00000110104_CCDC86	ENSG00000110104	CCDC86	NT	OXA	2739.01	4347.35	0.666391	0.00084178	0.0393835
ENSG00000213523_SRA1	ENSG00000213523	SRA1	NT	OXA	1401.99	2218.67	0.662416	0.000594517	0.0297137
ENSG00000092820_EZR	ENSG00000092820	EZR	NT	OXA	52998	83837.6	0.66166	1.67183e-07	3.44822e-05
ENSG00000130311_DDA1	ENSG00000130311	DDA1	NT	OXA	1256.12	1983.47	0.658776	0.000420887	0.0225768
ENSG00000152137_HSPB8	ENSG00000152137	HSPB8	NT	OXA	244.314	383.19	0.649677	0.00120485	0.0490108
ENSG00000145782_ATG12	ENSG00000145782	ATG12	NT	OXA	4325.25	6782.75	0.649114	0.000659857	0.0325352
ENSG00000060138_YBX3	ENSG00000060138	YBX3	NT	OXA	7600.23	11916.4	0.648831	0.000546233	0.0278712
ENSG00000119125_GDA	ENSG00000119125	GDA	NT	OXA	2138.56	3352.03	0.648421	2.63124e-05	0.00239329
ENSG00000144048_DUSP11	ENSG00000144048	DUSP11	NT	OXA	777.374	1218.37	0.648383	1.94509e-06	0.000290652
ENSG00000107819_SFXN3	ENSG00000107819	SFXN3	NT	OXA	1362.89	2135.89	0.647859	0.000369043	0.0203168
ENSG00000138166_DUSP5	ENSG00000138166	DUSP5	NT	OXA	3647.38	5645.31	0.630179	0.000947825	0.0425765
ENSG00000171444_MCC	ENSG00000171444	MCC	NT	OXA	1748.88	2699.94	0.626466	0.000378544	0.0207618
ENSG00000196072_BLOC1S2	ENSG00000196072	BLOC1S2	NT	OXA	2143.38	3275.82	0.611985	6.85915e-05	0.00548882
ENSG00000151065_DCP1B	ENSG00000151065	DCP1B	NT	OXA	656.593	1000.24	0.607656	7.13932e-05	0.00565125
ENSG00000176171_BNIP3	ENSG00000176171	BNIP3	NT	OXA	1336.27	2033.49	0.606262	0.000780088	0.0372105
ENSG00000103067_ESRP2	ENSG00000103067	ESRP2	NT	OXA	1332.82	2019.1	0.598989	0.000485241	0.0253781
ENSG00000142751_GPN2	ENSG00000142751	GPN2	NT	OXA	831.525	1255	0.59382	0.00110174	0.0466207
ENSG00000280798_LINC00294	ENSG00000280798	LINC00294	NT	OXA	307.096	457.736	0.575643	0.000112709	0.00801221
ENSG00000179833_SERTAD2	ENSG00000179833	SERTAD2	NT	OXA	3503.68	5208.96	0.572191	3.41635e-06	0.000477244
ENSG00000162783_IER5	ENSG00000162783	IER5	NT	OXA	1533.22	2272.17	0.567535	0.000468249	0.0246656
ENSG00000120549_KIAA1217	ENSG00000120549	KIAA1217	NT	OXA	585.639	866.971	0.565832	0.00110149	0.0466207
ENSG00000013275_PSMC4	ENSG00000013275	PSMC4	NT	OXA	4272.33	6319.97	0.564869	0.000545662	0.0278712
ENSG00000158715_SLC45A3	ENSG00000158715	SLC45A3	NT	OXA	375.057	553.585	0.560733	0.00101139	0.0443435
ENSG00000100796_PPP4R3A	ENSG00000100796	PPP4R3A	NT	OXA	3233.21	4766.04	0.56005	0.000924058	0.0419227
ENSG00000002745_WNT16	ENSG00000002745	WNT16	NT	OXA	2955	4342.88	0.555599	1.03538e-05	0.00114865
ENSG00000153815_CMIP	ENSG00000153815	CMIP	NT	OXA	1936.01	2834.95	0.550129	0.000975238	0.0436739
ENSG00000167904_TMEM68	ENSG00000167904	TMEM68	NT	OXA	744.462	1088.84	0.548643	0.000313905	0.0178865
ENSG00000135655_USP15	ENSG00000135655	USP15	NT	OXA	2189.19	3198.06	0.546976	0.00070598	0.03412
ENSG00000135862_LAMC1	ENSG00000135862	LAMC1	NT	OXA	6711.49	9799.61	0.546072	2.29264e-05	0.00217598
ENSG00000099337_KCNK6	ENSG00000099337	KCNK6	NT	OXA	556.428	812.005	0.545064	0.000840626	0.0393835
ENSG00000111319_SCNN1A	ENSG00000111319	SCNN1A	NT	OXA	2575.56	3729.12	0.533734	0.00103065	0.044765
ENSG00000120068_HOXB8	ENSG00000120068	HOXB8	NT	OXA	529.703	766.314	0.5332	0.00033022	0.0185278
ENSG00000148481_MINDY3	ENSG00000148481	MINDY3	NT	OXA	887.728	1281.09	0.529735	0.000887944	0.0411039
ENSG00000154822_PLCL2	ENSG00000154822	PLCL2	NT	OXA	360.005	517.919	0.525668	0.00115343	0.0478494
ENSG00000214517_PPME1	ENSG00000214517	PPME1	NT	OXA	4182.41	5999.09	0.520398	2.56653e-06	0.000375843
ENSG00000239672_NME1	ENSG00000239672	NME1	NT	OXA	16569.3	23673.9	0.514781	0.00012041	0.0084773
ENSG00000204386_NEU1	ENSG00000204386	NEU1	NT	OXA	897.84	1276.89	0.507597	0.00102419	0.0446941
ENSG00000237523_LINC00857	ENSG00000237523	LINC00857	NT	OXA	356.026	506.146	0.506399	0.000997991	0.0440198
ENSG00000179163_FUCA1	ENSG00000179163	FUCA1	NT	OXA	1458.4	2070.48	0.505503	0.0011964	0.0489387
ENSG00000146425_DYNLT1	ENSG00000146425	DYNLT1	NT	OXA	2918.51	4070.18	0.479922	0.00109408	0.0466207
ENSG00000128585_MKLN1	ENSG00000128585	MKLN1	NT	OXA	3231.44	4503.45	0.478848	0.000603075	0.0300389
ENSG00000181467_RAP2B	ENSG00000181467	RAP2B	NT	OXA	2303.12	3186.81	0.46855	0.000324614	0.0183538
ENSG00000155252_PI4K2A	ENSG00000155252	PI4K2A	NT	OXA	2014.1	2780.48	0.465094	0.000702412	0.0340964
ENSG00000165271_NOL6	ENSG00000165271	NOL6	NT	OXA	2504.92	3411.17	0.445248	0.000634313	0.0314877
ENSG00000171877_FRMD5	ENSG00000171877	FRMD5	NT	OXA	2260.11	3076.55	0.444996	0.00106729	0.0459239
ENSG00000111641_NOP2	ENSG00000111641	NOP2	NT	OXA	4661.42	6057.23	0.377883	0.000803191	0.0380645
ENSG00000128272_ATF4	ENSG00000128272	ATF4	NT	OXA	14153.8	10589.7	-0.418465	0.00118081	0.0486467
ENSG00000100814_CCNB1IP1	ENSG00000100814	CCNB1IP1	NT	OXA	2082.9	1518.63	-0.455537	0.000894052	0.0411714
ENSG00000103811_CTSH	ENSG00000103811	CTSH	NT	OXA	993.622	722.007	-0.46061	0.00114502	0.0476938
ENSG00000183337_BCOR	ENSG00000183337	BCOR	NT	OXA	1736.61	1252.04	-0.472171	0.00088978	0.0411039
ENSG00000136560_TANK	ENSG00000136560	TANK	NT	OXA	4476.59	3211.53	-0.479113	0.00100516	0.0442027
ENSG00000176658_MYO1D	ENSG00000176658	MYO1D	NT	OXA	3421.98	2417.62	-0.50138	3.28913e-05	0.00290157
ENSG00000128191_DGCR8	ENSG00000128191	DGCR8	NT	OXA	1929.35	1353.76	-0.511005	0.000864328	0.0403096
ENSG00000172057_ORMDL3	ENSG00000172057	ORMDL3	NT	OXA	1691.45	1183.11	-0.515968	0.000362945	0.0201681
ENSG00000108312_UBTF	ENSG00000108312	UBTF	NT	OXA	6247.98	4362.02	-0.518439	1.77835e-05	0.00178371
ENSG00000115271_GCA	ENSG00000115271	GCA	NT	OXA	693.347	473.658	-0.549387	0.000519229	0.0267732
ENSG00000116237_ICMT	ENSG00000116237	ICMT	NT	OXA	6347.24	4321.08	-0.554618	0.000799844	0.038029
ENSG00000117862_TXNDC12	ENSG00000117862	TXNDC12	NT	OXA	2228.38	1512.75	-0.558883	0.000303236	0.0174141
ENSG00000112893_MAN2A1	ENSG00000112893	MAN2A1	NT	OXA	2788.07	1878.25	-0.569682	0.000397539	0.0214818
ENSG00000172731_LRRC20	ENSG00000172731	LRRC20	NT	OXA	1718.87	1158.02	-0.569846	0.00110907	0.0466701
ENSG00000143013_LMO4	ENSG00000143013	LMO4	NT	OXA	829.079	557.698	-0.571404	0.000262287	0.0156136
ENSG00000152518_ZFP36L2	ENSG00000152518	ZFP36L2	NT	OXA	1324.44	890.436	-0.572254	0.000209547	0.0131137
ENSG00000138604_GLCE	ENSG00000138604	GLCE	NT	OXA	3067.68	2060.96	-0.573743	0.0012246	0.0494023
ENSG00000213160_KLHL23	ENSG00000213160	KLHL23	NT	OXA	3014.62	2021.17	-0.576646	0.00118444	0.0486467
ENSG00000116273_PHF13	ENSG00000116273	PHF13	NT	OXA	2141.53	1433.52	-0.578963	0.000147587	0.00986876
ENSG00000146376_ARHGAP18	ENSG00000146376	ARHGAP18	NT	OXA	10802.3	7219.06	-0.581401	0.000154807	0.0102117
ENSG00000169504_CLIC4	ENSG00000169504	CLIC4	NT	OXA	7160.78	4749.89	-0.592147	0.000283013	0.0165932
ENSG00000145365_TIFA	ENSG00000145365	TIFA	NT	OXA	1298.5	859.849	-0.594114	0.000983022	0.0437549
ENSG00000150051_MKX	ENSG00000150051	MKX	NT	OXA	1297.28	851.474	-0.60692	0.000286628	0.0167227
ENSG00000150403_TMCO3	ENSG00000150403	TMCO3	NT	OXA	2316.08	1518.25	-0.609102	4.61918e-06	0.000598614
ENSG00000099910_KLHL22	ENSG00000099910	KLHL22	NT	OXA	318.426	206.631	-0.622246	0.00118594	0.0486467
ENSG00000074696_HACD3	ENSG00000074696	HACD3	NT	OXA	7405.41	4802.1	-0.624871	0.00103323	0.044765
ENSG00000106031_HOXA13	ENSG00000106031	HOXA13	NT	OXA	368.234	237.084	-0.634008	0.000703162	0.0340964
ENSG00000198121_LPAR1	ENSG00000198121	LPAR1	NT	OXA	743.944	473.306	-0.65191	0.000680447	0.0334378
ENSG00000108960_MMD	ENSG00000108960	MMD	NT	OXA	1192.37	747.715	-0.67296	0.000500047	0.0260594
ENSG00000138796_HADH	ENSG00000138796	HADH	NT	OXA	1858.22	1163.94	-0.674585	2.4036e-05	0.00224193
ENSG00000105854_PON2	ENSG00000105854	PON2	NT	OXA	3313.4	2062.38	-0.683919	0.000744582	0.0357497
ENSG00000152193_RNF219	ENSG00000152193	RNF219	NT	OXA	1998.07	1234.35	-0.694724	0.000352376	0.0196954
ENSG00000178409_BEND3	ENSG00000178409	BEND3	NT	OXA	700.283	431.858	-0.698098	2.0434e-05	0.0019949
ENSG00000163110_PDLIM5	ENSG00000163110	PDLIM5	NT	OXA	12539.4	7714.22	-0.701004	0.00106938	0.0459239
ENSG00000106537_TSPAN13	ENSG00000106537	TSPAN13	NT	OXA	1833.93	1121.43	-0.709591	1.24648e-07	2.68433e-05
ENSG00000163964_PIGX	ENSG00000163964	PIGX	NT	OXA	1031.91	629.156	-0.713352	0.00104638	0.0452011
ENSG00000146757_ZNF92	ENSG00000146757	ZNF92	NT	OXA	998.725	608.079	-0.71514	0.000127865	0.0087498
ENSG00000112406_HECA	ENSG00000112406	HECA	NT	OXA	768.823	467.947	-0.715916	4.26535e-05	0.00369596
ENSG00000144354_CDCA7	ENSG00000144354	CDCA7	NT	OXA	3422.96	2075.12	-0.721762	1.15637e-05	0.00123605
ENSG00000082146_STRADB	ENSG00000082146	STRADB	NT	OXA	1182.78	715.788	-0.724202	0.000292491	0.016997
ENSG00000125246_CLYBL	ENSG00000125246	CLYBL	NT	OXA	598.481	362.136	-0.724353	0.000232674	0.0140796
ENSG00000140534_TICRR	ENSG00000140534	TICRR	NT	OXA	2123.29	1276.84	-0.733577	0.00114642	0.0476938
ENSG00000181938_GINS3	ENSG00000181938	GINS3	NT	OXA	1164.22	698.481	-0.736857	0.00116576	0.0482243
ENSG00000120647_CCDC77	ENSG00000120647	CCDC77	NT	OXA	687.471	411.923	-0.740574	0.000815757	0.0384114
ENSG00000119514_GALNT12	ENSG00000119514	GALNT12	NT	OXA	1415.19	833.411	-0.763586	7.95554e-06	0.00092461
ENSG00000151692_RNF144A	ENSG00000151692	RNF144A	NT	OXA	1390.1	816.853	-0.766941	0.000185623	0.0118185
ENSG00000175643_RMI2	ENSG00000175643	RMI2	NT	OXA	656.139	384.844	-0.768334	4.33972e-06	0.00057214
ENSG00000172086_KRCC1	ENSG00000172086	KRCC1	NT	OXA	194.245	112.032	-0.790829	0.00094441	0.0425537
ENSG00000198039_ZNF273	ENSG00000198039	ZNF273	NT	OXA	573.006	328.793	-0.801673	0.000992309	0.0440198
ENSG00000153064_BANK1	ENSG00000153064	BANK1	NT	OXA	282.775	160.561	-0.816486	0.00077863	0.0372105
ENSG00000276256_AC011043.1	ENSG00000276256	AC011043.1	NT	OXA	707.292	401.098	-0.818373	5.07424e-06	0.000635104
ENSG00000168496_FEN1	ENSG00000168496	FEN1	NT	OXA	8339.28	4630.26	-0.848804	0.000938933	0.0424375
ENSG00000051180_RAD51	ENSG00000051180	RAD51	NT	OXA	1211.86	668.59	-0.857849	0.000567746	0.0285707
ENSG00000076248_UNG	ENSG00000076248	UNG	NT	OXA	6287.2	3464.97	-0.859439	6.84948e-09	1.96674e-06
ENSG00000132970_WASF3	ENSG00000132970	WASF3	NT	OXA	302.758	166.228	-0.865245	0.000811008	0.038311
ENSG00000112312_GMNN	ENSG00000112312	GMNN	NT	OXA	2046.56	1118.8	-0.870924	0.000124495	0.00859958
ENSG00000012048_BRCA1	ENSG00000012048	BRCA1	NT	OXA	2951.43	1593.96	-0.888726	9.51146e-05	0.00707035
ENSG00000168243_GNG4	ENSG00000168243	GNG4	NT	OXA	484.997	260.754	-0.895796	2.90079e-05	0.00260609
ENSG00000116062_MSH6	ENSG00000116062	MSH6	NT	OXA	5490.36	2936.53	-0.902615	0.00021635	0.0133119
ENSG00000133315_MACROD1	ENSG00000133315	MACROD1	NT	OXA	344.738	183.812	-0.905972	2.49369e-06	0.000368865
ENSG00000106100_NOD1	ENSG00000106100	NOD1	NT	OXA	308.579	162.801	-0.921689	0.000328902	0.0185247
ENSG00000164684_ZNF704	ENSG00000164684	ZNF704	NT	OXA	3719.34	1962.27	-0.922497	0.000904085	0.0413732
ENSG00000272398_CD24	ENSG00000272398	CD24	NT	OXA	955.088	503.224	-0.924582	0.000510176	0.0264929
ENSG00000118412_CASP8AP2	ENSG00000118412	CASP8AP2	NT	OXA	1831.08	961.863	-0.928514	3.66062e-06	0.000500992
ENSG00000166483_WEE1	ENSG00000166483	WEE1	NT	OXA	3110.08	1626.15	-0.935402	0.000435196	0.0232127
ENSG00000070669_ASNS	ENSG00000070669	ASNS	NT	OXA	4803.9	2484.78	-0.950687	1.83347e-08	4.88171e-06
ENSG00000085840_ORC1	ENSG00000085840	ORC1	NT	OXA	2699.34	1390.87	-0.956503	0.00041654	0.0224258
ENSG00000138658_ZGRF1	ENSG00000138658	ZGRF1	NT	OXA	589.828	302.345	-0.964621	4.81917e-05	0.00412701
ENSG00000102362_SYTL4	ENSG00000102362	SYTL4	NT	OXA	509.511	260.37	-0.965963	1.70457e-06	0.000262754
ENSG00000172197_MBOAT1	ENSG00000172197	MBOAT1	NT	OXA	302.781	154.339	-0.970421	6.4071e-05	0.00524166
ENSG00000064225_ST3GAL6	ENSG00000064225	ST3GAL6	NT	OXA	438.664	222.543	-0.978096	2.07966e-07	4.06061e-05
ENSG00000007968_E2F2	ENSG00000007968	E2F2	NT	OXA	1763.62	895.104	-0.978207	0.000699633	0.0340964
ENSG00000130558_OLFM1	ENSG00000130558	OLFM1	NT	OXA	256.437	129.871	-0.980272	1.98382e-05	0.00195606
ENSG00000170390_DCLK2	ENSG00000170390	DCLK2	NT	OXA	174.113	87.0323	-1.00124	8.7243e-05	0.00675972
ENSG00000180855_ZNF443	ENSG00000180855	ZNF443	NT	OXA	236.961	117.689	-1.00739	2.87047e-06	0.00041619
ENSG00000187123_LYPD6	ENSG00000187123	LYPD6	NT	OXA	510.372	253.942	-1.00789	0.000383708	0.0209665
ENSG00000141401_IMPA2	ENSG00000141401	IMPA2	NT	OXA	607.825	301.973	-1.00886	2.22119e-05	0.00213994
ENSG00000137460_FHDC1	ENSG00000137460	FHDC1	NT	OXA	281.458	139.634	-1.01249	9.4849e-05	0.00707035
ENSG00000170745_KCNS3	ENSG00000170745	KCNS3	NT	OXA	482.196	237.291	-1.023	1.17458e-07	2.56726e-05
ENSG00000076003_MCM6	ENSG00000076003	MCM6	NT	OXA	12072.9	5925.65	-1.02667	9.24963e-06	0.00104193
ENSG00000136492_BRIP1	ENSG00000136492	BRIP1	NT	OXA	2577.82	1264.8	-1.02713	0.000713273	0.0343591
ENSG00000056736_IL17RB	ENSG00000056736	IL17RB	NT	OXA	524.45	256.394	-1.0319	0.000109731	0.0079158
ENSG00000115902_SLC1A4	ENSG00000115902	SLC1A4	NT	OXA	514.299	250.767	-1.03553	3.95458e-05	0.00344707
ENSG00000165730_STOX1	ENSG00000165730	STOX1	NT	OXA	546.941	264.121	-1.04937	6.0218e-06	0.000741036
ENSG00000214274_ANG	ENSG00000214274	ANG	NT	OXA	187.85	90.4887	-1.05351	0.000139857	0.0093948
ENSG00000053918_KCNQ1	ENSG00000053918	KCNQ1	NT	OXA	283.796	136.595	-1.05666	0.000304475	0.0174169
ENSG00000092853_CLSPN	ENSG00000092853	CLSPN	NT	OXA	3613.42	1733.68	-1.05944	0.000221054	0.0135444
ENSG00000092470_WDR76	ENSG00000092470	WDR76	NT	OXA	2841.54	1340.92	-1.08336	0.00122211	0.0494023
ENSG00000167670_CHAF1A	ENSG00000167670	CHAF1A	NT	OXA	3379.75	1585.78	-1.09114	1.66377e-06	0.000259195
ENSG00000187231_SESTD1	ENSG00000187231	SESTD1	NT	OXA	1373.95	640.245	-1.10193	7.65941e-06	0.000897315
ENSG00000138376_BARD1	ENSG00000138376	BARD1	NT	OXA	1389.64	637.312	-1.12433	5.18655e-05	0.0043401
ENSG00000175305_CCNE2	ENSG00000175305	CCNE2	NT	OXA	1277.93	584.889	-1.12733	0.000216139	0.0133119
ENSG00000133739_LRRCC1	ENSG00000133739	LRRCC1	NT	OXA	1317.61	584.833	-1.17177	1.28637e-05	0.00136504
ENSG00000138587_MNS1	ENSG00000138587	MNS1	NT	OXA	140.295	61.4988	-1.18821	0.00120392	0.0490108
ENSG00000242265_PEG10	ENSG00000242265	PEG10	NT	OXA	3880.17	1618.07	-1.26184	6.04631e-22	2.9514e-18
ENSG00000145703_IQGAP2	ENSG00000145703	IQGAP2	NT	OXA	533.794	215.713	-1.30731	3.70439e-09	1.13015e-06
ENSG00000165244_ZNF367	ENSG00000165244	ZNF367	NT	OXA	1705.68	685.201	-1.31547	1.14155e-05	0.00123605
ENSG00000158164_TMSB15A	ENSG00000158164	TMSB15A	NT	OXA	550.274	209.228	-1.39513	2.59367e-05	0.00237386
ENSG00000038002_AGA	ENSG00000038002	AGA	NT	OXA	311.069	115.381	-1.43746	1.08466e-09	4.05956e-07
ENSG00000088881_EBF4	ENSG00000088881	EBF4	NT	OXA	114.842	43.186	-1.43815	0.000123866	0.00859668
ENSG00000163584_RPL22L1	ENSG00000163584	RPL22L1	NT	OXA	6878.29	2522.95	-1.44664	3.6185e-11	2.20789e-08
ENSG00000189057_FAM111B	ENSG00000189057	FAM111B	NT	OXA	1358.86	429.531	-1.66156	5.61769e-08	1.2854e-05
ENSG00000118513_MYB	ENSG00000118513	MYB	NT	OXA	579.096	167.362	-1.79121	7.13324e-18	1.74099e-14
ENSG00000139364_TMEM132B	ENSG00000139364	TMEM132B	NT	OXA	81.8928	22.8143	-1.85359	0.000388258	0.0211362
ENSG00000124406_ATP8A1	ENSG00000124406	ATP8A1	NT	OXA	75.5414	20.594	-1.91009	0.000101965	0.0075034
ENSG00000186976_EFCAB6	ENSG00000186976	EFCAB6	NT	OXA	24.4508	4.48858	-2.44406	0.00092468	0.0419227
ENSG00000185345_PRKN	ENSG00000185345	PRKN	NT	OXA	23.1327	2.8588	-2.96169	0.000127009	0.00873201
ENSG00000133401_PDZD2	ENSG00000133401	PDZD2	NT	OXA	23.2387	2.20941	-3.41034	0.000106152	0.00773381
ENSG00000188921_HACD4	ENSG00000188921	HACD4	NT	OXA	17.1969	1.27513	-3.69338	0.000241125	0.0144715
ENSG00000286088_AC073585.2	ENSG00000286088	AC073585.2	NT	OXA	16.8689	0	-6.50228	0.000138992	0.00937974
ENSG00000257411_AC034102.2	ENSG00000257411	AC034102.2	NT	OXA	236.181	0	-10.3072	0.000161898	0.0104442
